# Transcriptional profiles of murine oligodendrocyte precursor cells across the lifespan

**DOI:** 10.1101/2024.10.27.620502

**Authors:** Dongeun Heo, Anya A. Kim, Björn Neumann, Valerie N. Doze, Yu Kang T. Xu, Yevgeniya A. Mironova, Jared Slosberg, Loyal A. Goff, Robin J. M. Franklin, Dwight E. Bergles

## Abstract

Oligodendrocyte progenitor cells (OPCs) are highly dynamic, widely distributed glial cells of the central nervous system (CNS) that are responsible for generating myelinating oligodendrocytes during development. By also generating new oligodendrocytes in the adult CNS, OPCs allow formation of new myelin sheaths in response to environmental and behavioral changes and play a crucial role in regenerating myelin following demyelination (remyelination). However, the rates of OPC proliferation and differentiation decline dramatically with aging, which may impair homeostasis, remyelination, and adaptive myelination during learning. To determine how aging influences OPCs, we generated a novel transgenic mouse line that expresses membrane-anchored EGFP under the endogenous promoter/enhancer of Matrilin-4 (*Matn4-mEGFP*) and performed high-throughput single-cell RNA sequencing, providing enhanced resolution of transcriptional changes during key transitions from quiescence to proliferation and differentiation across the lifespan. Comparative analysis of OPCs isolated from mice aged 30 to 720 days, revealed that aging induces distinct inflammatory transcriptomic changes in OPCs in different states, including enhanced activation of HIF-1α and Wnt pathways. Inhibition of these pathways in acutely isolated OPCs from aged animals restored their ability to differentiate, suggesting that this enhanced signaling may contribute to the decreased regenerative potential of OPCs with aging. This *Matn4-mEGFP* mouse line and single-cell mRNA datasets of cortical OPCs across ages help to define the molecular changes guiding their behavior in various physiological and pathological contexts.

---

Aging is accompanied by a progressive decline in the functional capabilities and restorative capacity of the brain, resulting in increased susceptibility to neurodegenerative disease. Cellular dysregulation within brain circuits is normally mitigated by glial cells; however, glia are also vulnerable to metabolic stress, somatic mutations, and cellular senescence that increase with aging^1^. Phenotypic changes in glia can disrupt ion and neurotransmitter homeostasis, increase inflammation, and induce the release of toxic factors that disrupt function and impair the survival of surrounding neurons^2–4^. Understanding how different glial cells are influenced by the aging brain environment and contribute to this declining brain resilience requires longitudinal assessments of their molecular characteristics across the lifespan.

Although the brain has a limited capacity to regenerate neurons damaged through trauma or disease, it retains a population of lineage-restricted progenitors that have the capacity to develop into myelin-forming oligodendrocytes. These oligodendrocyte precursor cells (OPCs) continually produce new oligodendrocytes in the adult CNS, increasing total myelin content within brain circuits and altering the pattern of myelin along distinct neuron subtypes^5–7^. OPC differentiation can be enhanced through motor training and enhanced sensory experience^8,9^, an adaptive form of myelination that may contribute to functional changes in neural circuits necessary for learning. OPCs also play a critical role in regenerating oligodendrocytes destroyed by trauma, stroke, and diseases such as multiple sclerosis (MS). However, the ability to form new oligodendrocytes declines with age^10,11^, which may contribute to remyelination impairment in MS and myelin loss in aging-associated dementia. In addition, recent studies indicate that some oligodendrocyte lineage cells undergo aging-associated cellular senescence^12^ and upregulate antigen presentation pathways in neurodegenerative diseases, such as Alzheimer’s disease (AD) and MS^13–15^. However, the molecular mechanisms underlying these aging-associated changes in their dynamics and lineage progression remain poorly understood.

Despite their persistence and impact on regenerative processes, OPCs constitute only a small proportion of brain cells (approximately 2-3% in gray matter, 5% in white matter)^16^. Moreover, oligodendroglia exist in a developmental continuum from cycling progenitors (OPCs) to terminally differentiated cells (oligodendrocytes), complicating the assessment of transcriptional changes within cells at each stage when assessed from small samples. To increase the resolution of state-dependent transcriptional changes and aging-associated alterations in OPCs, we generated a novel line of transgenic knock-in mice (*Matn4-mEGFP*), in which OPCs throughout the CNS express membrane-anchored EGFP and used these animals to isolate and perform single-cell mRNA sequencing (scRNA-seq) of OPCs from the cerebral cortex of young, adult, and aged mice. Enrichment of OPCs in these samples provided greater resolution of transcriptional changes associated with their proliferation and differentiation, and revealed distinct features associated with aging, such as enhancement of HIF-1α and Wnt signaling, and upregulation of complement expression. By performing *in vitro* pharmacological manipulations of OPCs isolated from aged mice, we show that the inhibition of HIF-1α and Wnt signaling pathways markedly enhances their ability to differentiate. Together, these new transgenic mice and transcriptional information of cortical OPCs across the lifespan provide a means to identify new strategies to restore the regenerative potential of these progenitors in aging and diverse neurodegenerative diseases.
