## Supplementary Data 2 for "Transcriptional profiles of murine oligodendrocyte precursor cells across the lifespan"

	gene_id	cell_group	marker_score	specificity	mean_expression	fraction_expressing	gene_short_name
1	ENSMUSG00000029730.16	cycling_OPC_1	0.244903725365063	0.304638362032252	1.26235110357216	0.803916236062007	Mcm7
2	ENSMUSG00000005089.15	cycling_OPC_1	0.219162012910415	0.220662300512486	6.20174106469055	0.993200979059015	Slc1a2
3	ENSMUSG00000021127.7	cycling_OPC_1	0.212628124914644	0.216274859007233	4.62243801288088	0.983138428066358	Zfp36l1
4	ENSMUSG00000022122.15	cycling_OPC_1	0.218117745891547	0.218891635273804	7.434694759584	0.996464509110688	Ednrb
5	ENSMUSG00000022673.5	cycling_OPC_1	0.331685272709851	0.426585081411025	1.1005685075429	0.777536034810987	Mcm4
6	ENSMUSG00000024030.7	cycling_OPC_1	0.214351445983115	0.221894782342318	3.10353893126035	0.966004895295077	Abcg1
7	ENSMUSG00000025001.11	cycling_OPC_1	0.269920339287902	0.407596339861033	0.939533242969743	0.66222463965189	Hells
8	ENSMUSG00000025395.14	cycling_OPC_1	0.218540263023025	0.325860724710325	0.718084356242667	0.670655425618711	Prim1
9	ENSMUSG00000026355.11	cycling_OPC_1	0.352801164973878	0.431410004525756	1.30558904675523	0.817786238781615	Mcm6
10	ENSMUSG00000028693.15	cycling_OPC_1	0.230900636788853	0.246808616707155	2.29752116868436	0.935545281479467	Nasp
11	ENSMUSG00000030657.11	cycling_OPC_1	0.214172901839958	0.21540310723893	5.23776528807402	0.994288822409573	Xylt1
12	ENSMUSG00000033022.8	cycling_OPC_1	0.212835637674385	0.218175812581186	2.96833815704066	0.975523524612456	Cdo1
13	ENSMUSG00000033970.15	cycling_OPC_1	0.218871047228072	0.295987069017146	0.914875892235389	0.739461517541474	Rfc3
14	ENSMUSG00000041859.10	cycling_OPC_1	0.348536002798787	0.456073623591153	1.09581985519647	0.764209953766658	Mcm3
15	ENSMUSG00000039994.15	cycling_OPC_1	0.217187699434204	0.440728019216097	0.444663204168878	0.492793037802556	Timeless
16	ENSMUSG00000002870.8	cycling_OPC_1	0.291384367358469	0.436779583684097	0.708830710960973	0.667119934729399	Mcm2
17	ENSMUSG00000046178.3	cycling_OPC_1	0.225630627021436	0.227299675495294	4.65038161994416	0.992657057383737	Nxph1
18	ENSMUSG00000052613.16	cycling_OPC_1	0.224890640927116	0.22636815950972	4.75282022016436	0.993472939896655	Pcdh15
19	ENSMUSG00000030077.11	cycling_OPC_1	0.238018100328015	0.253973463408622	3.00087398721478	0.937177046505303	Chl1
20	ENSMUSG00000068748.7	cycling_OPC_1	0.222391226780388	0.222391226780388	41.6190831118431	1	Ptprz1
21	ENSMUSG00000056394.17	cycling_OPC_1	0.25607646458607	0.325585463445013	1.39925801190908	0.786510742453087	Lig1
22	ENSMUSG00000055612.15	cycling_OPC_1	0.218129899773146	0.443864771148787	0.438268380331048	0.49143323361436	Cdca7
23	ENSMUSG00000021268.17	cycling_OPC_1	0.21349392918509	0.215960709109649	5.27373338636456	0.988577644819146	Meg3
24	ENSMUSG00000005410.6	cycling_OPC_1	0.277906697895835	0.392722109209448	0.905155247593916	0.707642099537667	Mcm5
25	ENSMUSG00000106379.1	cycling_OPC_1	0.21334530348404	0.213519510318676	8.92839148804181	0.999184117487082	Lhfpl3
26	ENSMUSG00000005233.16	cycling_OPC_2	0.620617985166895	0.650074485281199	3.00427199084376	0.9546875	Spc25
27	ENSMUSG00000019773.7	cycling_OPC_2	0.661147928649896	0.714754517459347	1.6669288030845	0.925	Fbxo5
28	ENSMUSG00000019942.13	cycling_OPC_2	0.712380464237523	0.728312295706094	3.62108519354081	0.978125	Cdk1
29	ENSMUSG00000020649.11	cycling_OPC_2	0.644481069997398	0.721097700696389	2.45729245648702	0.89375	Rrm2
30	ENSMUSG00000020897.12	cycling_OPC_2	0.735796998101639	0.796802163764888	1.7191527319205	0.9234375	Aurkb
31	ENSMUSG00000021485.14	cycling_OPC_2	0.629703271338383	0.758964394833456	1.08222486644812	0.8296875	Mxd3
32	ENSMUSG00000022034.10	cycling_OPC_2	0.757130757848368	0.838345475818262	2.28625686166159	0.903125	Esco2
33	ENSMUSG00000022322.8	cycling_OPC_2	0.61519963532767	0.669605045254607	1.51888327436119	0.91875	Shcbp1
34	ENSMUSG00000024056.10	cycling_OPC_2	0.65361093601535	0.700688440619471	1.69985045653137	0.9328125	Ndc80
35	ENSMUSG00000026429.9	cycling_OPC_2	0.596820158714334	0.65742668085572	1.41202136554167	0.9078125	Ube2t
36	ENSMUSG00000027306.15	cycling_OPC_2	0.663681944955553	0.685091039954119	3.73618179411787	0.96875	Nusap1
37	ENSMUSG00000027326.13	cycling_OPC_2	0.595795383312429	0.622037594322927	3.35359391516394	0.9578125	Knl1
38	ENSMUSG00000031004.8	cycling_OPC_2	0.601443852553518	0.601443852553518	8.94901391895907	1	Mki67
39	ENSMUSG00000032254.10	cycling_OPC_2	0.609877715486426	0.66268546334688	2.07807594341254	0.9203125	Kif23
40	ENSMUSG00000036768.6	cycling_OPC_2	0.660750765732628	0.682065306562713	2.48435653905332	0.96875	Kif15
41	ENSMUSG00000035683.13	cycling_OPC_2	0.616418335464475	0.727874049256944	1.13115324146913	0.846875	Melk
42	ENSMUSG00000038943.16	cycling_OPC_2	0.633985264095336	0.665164867247566	3.80309639804323	0.953125	Prc1
43	ENSMUSG00000039396.11	cycling_OPC_2	0.692174912285243	0.78684181858358	1.55756055791717	0.8796875	Neil3
44	ENSMUSG00000047534.17	cycling_OPC_2	0.665363230410905	0.694669604344175	3.36959075416638	0.9578125	Mis18bp1
45	ENSMUSG00000020914.17	cycling_OPC_2	0.758041623385927	0.758041623385927	17.2084608183064	1	Top2a
46	ENSMUSG00000028068.14	cycling_OPC_2	0.599221831955291	0.749027289944114	0.980412644562572	0.8	Iqgap3
47	ENSMUSG00000058773.2	cycling_OPC_2	0.631221568772313	0.86877807314899	3.53863146526283	0.7265625	H1f5
48	ENSMUSG00000094777.2	cycling_OPC_2	0.740185385719661	0.823858516279275	30.0674526284431	0.8984375	H2ac24
49	ENSMUSG00000074476.6	cycling_OPC_2	0.642969269056532	0.662641436708825	2.70495913499459	0.9703125	Spc24
50	ENSMUSG00000048922.18	cycling_OPC_2	0.637037541740648	0.698123333414409	1.61699288802376	0.9125	Cdca2
51	ENSMUSG00000004897.16	cycling_OPC_3	0.323905870602712	0.333768389098628	5.50101976907893	0.97045101088647	Hdgf
52	ENSMUSG00000015749.12	cycling_OPC_3	0.312670035309974	0.331213892428852	3.9310740093424	0.944012441679627	Anp32e
53	ENSMUSG00000020048.13	cycling_OPC_3	0.318089949435971	0.320081122828371	12.3584153827982	0.993779160186625	Hsp90b1
54	ENSMUSG00000023015.14	cycling_OPC_3	0.349975879195516	0.413666342504994	3.38320313047259	0.846034214618974	Racgap1
55	ENSMUSG00000024590.8	cycling_OPC_3	0.285843027099225	0.348761036859206	3.17601065488379	0.819595645412131	Lmnb1
56	ENSMUSG00000026683.14	cycling_OPC_3	0.311869462223127	0.409249110631573	2.03632653010229	0.762052877138414	Nuf2
57	ENSMUSG00000026880.11	cycling_OPC_3	0.285779130566417	0.455970176065028	0.857754405242118	0.626749611197512	Stom
58	ENSMUSG00000027469.16	cycling_OPC_3	0.315508592296068	0.41234151391539	3.55092162085119	0.765163297045101	Tpx2
59	ENSMUSG00000028832.11	cycling_OPC_3	0.306726949614045	0.324918333775669	5.32035840437739	0.944012441679627	Stmn1
60	ENSMUSG00000029177.9	cycling_OPC_3	0.300037889815676	0.42031451666989	3.51452203760116	0.713841368584759	Cenpa
61	ENSMUSG00000030122.12	cycling_OPC_3	0.284317953304296	0.292975070472215	5.12235591300427	0.97045101088647	Ptms
62	ENSMUSG00000030654.9	cycling_OPC_3	0.467335109830773	0.467335109830773	42.374521608201	1	Arl6ip1
63	ENSMUSG00000032218.7	cycling_OPC_3	0.280423381545646	0.431368981659929	1.67206913692221	0.650077760497667	Ccnb2
64	ENSMUSG00000032221.14	cycling_OPC_3	0.309871685881185	0.471034264826483	1.29433776986247	0.657853810264386	Mns1
65	ENSMUSG00000037894.13	cycling_OPC_3	0.30280558935824	0.325591963139378	4.48932485254764	0.930015552099533	H2az1
66	ENSMUSG00000022391.16	cycling_OPC_3	0.297520690717015	0.35758094230101	2.54912906703184	0.83203732503888	Rangap1
67	ENSMUSG00000026434.12	cycling_OPC_3	0.28473404882185	0.29482124539847	6.52004032531991	0.965785381026439	Nucks1
68	ENSMUSG00000045328.11	cycling_OPC_3	0.327682522038636	0.460043366093544	3.35253283372755	0.712286158631415	Cenpe
69	ENSMUSG00000056629.16	cycling_OPC_3	0.314023131510935	0.319488723989765	4.6111586328657	0.982892690513219	Fkbp2
70	ENSMUSG00000037313.16	cycling_OPC_3	0.346039214628067	0.453163370684006	1.81016091082852	0.763608087091757	Tacc3
71	ENSMUSG00000018339.11	cycling_OPC_3	0.28697477269279	0.525711620630952	0.79792417615933	0.545878693623639	Gpx3
72	ENSMUSG00000041126.16	cycling_OPC_3	0.291819959633011	0.303134465337683	5.51031049836487	0.962674961119751	H2az2
73	ENSMUSG00000076437.10	cycling_OPC_3	0.349335131364677	0.383314828442811	3.63623215948226	0.911353032659409	Selenoh
74	ENSMUSG00000026605.14	cycling_OPC_3	0.367751035639268	0.421504306445721	7.21105852052705	0.872472783825817	Cenpf
75	ENSMUSG00000098318.7	cycling_OPC_3	0.349496529102	0.42083570826327	2.13801370403684	0.830482115085537	Lockd
76	ENSMUSG00000001313.12	differentiating_OPC	0.511450144872327	0.52075469562998	4.38312320900385	0.982132564841499	Rnd2
77	ENSMUSG00000013523.13	differentiating_OPC	0.562699172555438	0.562699172555438	16.8101901294457	1	Bcas1
78	ENSMUSG00000017734.15	differentiating_OPC	0.518502550619443	0.54853775934435	2.25855632818242	0.945244956772334	Dbndd2
79	ENSMUSG00000024975.13	differentiating_OPC	0.531580674252951	0.542206037524321	10.0209237224746	0.980403458213256	Pdcd4
80	ENSMUSG00000025875.14	differentiating_OPC	0.509537797697734	0.683190169246962	0.774742454127786	0.745821325648415	Tspan17
81	ENSMUSG00000028654.13	differentiating_OPC	0.546598765085404	0.549130780210293	3.98414563137528	0.995389048991354	Mycl
82	ENSMUSG00000031425.15	differentiating_OPC	0.695547447807382	0.701205590904013	61.293879685951	0.99193083573487	Plp1
83	ENSMUSG00000038173.15	differentiating_OPC	0.839224466521061	0.91460706621485	8.01058112983847	0.917579250720461	Enpp6
84	ENSMUSG00000035828.11	differentiating_OPC	0.511078115765619	0.53384739967089	2.8257171495152	0.957348703170029	Pim3
85	ENSMUSG00000037625.7	differentiating_OPC	0.645115040437408	0.867654724929382	4.19471804008598	0.743515850144092	Cldn11
86	ENSMUSG00000037747.9	differentiating_OPC	0.509357018881996	0.520456082308753	7.37336688703113	0.978674351585014	Phyhipl
87	ENSMUSG00000004633.17	differentiating_OPC	0.497808111247499	0.693732588766595	1.27659160810057	0.717579250720461	Chn2
88	ENSMUSG00000041607.17	differentiating_OPC	0.710542206830817	0.771458528693034	13.2814254862459	0.921037463976945	Mbp
89	ENSMUSG00000019978.16	differentiating_OPC	0.602120537712134	0.609142351563005	9.46170520320929	0.988472622478386	Epb41l2
90	ENSMUSG00000019843.14	differentiating_OPC	0.548781804997101	0.557783498342103	5.52698976799903	0.983861671469741	Fyn
91	ENSMUSG00000052727.6	differentiating_OPC	0.600753013559758	0.613843626929435	10.6044618534089	0.978674351585014	Map1b
92	ENSMUSG00000062591.5	differentiating_OPC	0.573764104123867	0.586957972084263	8.77440593731883	0.977521613832853	Tubb4a
93	ENSMUSG00000015149.14	differentiating_OPC	0.499272844279257	0.499272844279257	25.224146201566	1	Sirt2
94	ENSMUSG00000021835.15	differentiating_OPC	0.691207704216619	0.712140954166172	7.59826990965013	0.970605187319885	Bmp4
95	ENSMUSG00000028412.17	differentiating_OPC	0.510281734800413	0.510576014924288	8.71087198825951	0.999423631123919	Slc44a1
96	ENSMUSG00000006782.16	differentiating_OPC	0.605767099313485	0.605767099313485	19.8110997000451	1	Cnp
97	ENSMUSG00000038453.17	differentiating_OPC	0.612480750812474	0.70702202439098	1.65571860812298	0.86628242074928	Srcin1
98	ENSMUSG00000097736.8	differentiating_OPC	0.753989807804843	0.804039530756854	3.26952793913301	0.937752161383285	9530059O14Rik
99	ENSMUSG00000111837.1	differentiating_OPC	0.520903079995709	0.775765531152408	0.660698465942169	0.671469740634006	Gm47135
100	ENSMUSG00000115529.1	differentiating_OPC	0.552846808518511	0.781735299738889	0.720440634821017	0.707204610951009	9630013A20Rik
101	ENSMUSG00000000594.7	quiescent_OPC	0.220070259377775	0.224523320069352	5.75418617057702	0.980166600555335	Gm2a
102	ENSMUSG00000001036.17	quiescent_OPC	0.223467275895467	0.224312563222167	9.53210314412793	0.996231654105514	Epn2
103	ENSMUSG00000002341.8	quiescent_OPC	0.214539078489054	0.216283531140058	7.4168230712886	0.99193441755917	Ncan
104	ENSMUSG00000002985.16	quiescent_OPC	0.217313486894049	0.217378157111357	33.3998801634947	0.99970249900833	Apoe
105	ENSMUSG00000022122.15	quiescent_OPC	0.208896128288809	0.213000966429372	7.17114426492657	0.980728546872934	Ednrb
106	ENSMUSG00000022577.17	quiescent_OPC	0.210364604323014	0.236226800667403	2.54398421198129	0.89051963506545	Ly6h
107	ENSMUSG00000024030.7	quiescent_OPC	0.210802010135001	0.227862307878802	3.21449239750307	0.92512891709639	Abcg1
108	ENSMUSG00000032482.9	quiescent_OPC	0.212367773111902	0.212437995905736	31.9575789749192	0.999669443342589	Cspg5
109	ENSMUSG00000032911.6	quiescent_OPC	0.213229515707838	0.217126773341193	6.12848172189043	0.982050773502578	Cspg4
110	ENSMUSG00000033022.8	quiescent_OPC	0.219634568196013	0.233784348089996	3.25262521891517	0.939475076028031	Cdo1
111	ENSMUSG00000034160.13	quiescent_OPC	0.207820477676578	0.215751032624291	4.03851372293795	0.963242099695888	Ogt
112	ENSMUSG00000022199.12	quiescent_OPC	0.209143952903906	0.212216504435801	5.03439118048116	0.985521618405395	Slc22a17
113	ENSMUSG00000045532.5	quiescent_OPC	0.258678814557649	0.259916018931779	9.21212184948458	0.99523998413328	C1ql1
114	ENSMUSG00000046178.3	quiescent_OPC	0.212187174194381	0.217935981317594	4.39854125095094	0.973621578738596	Nxph1
115	ENSMUSG00000052613.16	quiescent_OPC	0.222392363384918	0.227914691457046	4.79585023236111	0.975770197011768	Pcdh15
116	ENSMUSG00000059974.10	quiescent_OPC	0.215377105554413	0.220463835596945	4.75556631995871	0.976927145312707	Ntm
117	ENSMUSG00000033768.17	quiescent_OPC	0.213463540173092	0.215760074083407	6.41589325352347	0.989356075631363	Nrxn2
118	ENSMUSG00000004892.13	quiescent_OPC	0.218258429991243	0.21903314062349	10.0801188953372	0.996463043765701	Bcan
119	ENSMUSG00000069763.3	quiescent_OPC	0.229710586445846	0.233586711299487	5.26288841022924	0.983406055797964	Tmem100
120	ENSMUSG00000034353.14	quiescent_OPC	0.212473108250542	0.218801663573387	4.02100980309141	0.97107629247653	Ramp1
121	ENSMUSG00000016995.17	quiescent_OPC	0.211556655690773	0.219524317347783	3.72059913572705	0.963704879016263	Matn4
122	ENSMUSG00000021268.17	quiescent_OPC	0.256179023069073	0.262486970563441	6.82765806100004	0.975968531006215	Meg3
123	ENSMUSG00000023795.16	quiescent_OPC	0.209527840875496	0.231084077366588	3.10792468005966	0.906716911278593	Pisd-ps2
124	ENSMUSG00000045658.16	quiescent_OPC	0.210747194474496	0.220240573692223	3.3779996610564	0.956895411873595	Pid1
125	ENSMUSG00000092341.3	quiescent_OPC	0.219144332274737	0.219151576475996	423.242301287223	0.999966944334259	Malat1
126	ENSMUSG00000012848.15	transitioning_OPC	0.267296696022642	0.268375592878435	7.80106750869765	0.995979899497487	Rps5
127	ENSMUSG00000020372.15	transitioning_OPC	0.279203190023426	0.28347670823807	5.00790735644	0.984924623115578	Rack1
128	ENSMUSG00000024501.20	transitioning_OPC	0.269823004982178	0.282901886150967	3.54156129683897	0.953768844221106	Dpysl3
129	ENSMUSG00000024608.11	transitioning_OPC	0.279947802212283	0.280511644714221	9.46793755748069	0.997989949748744	Rps14
130	ENSMUSG00000028081.6	transitioning_OPC	0.280606946863058	0.282024153665396	8.7941020133488	0.994974874371859	Rps3a1
131	ENSMUSG00000030744.13	transitioning_OPC	0.268659415261941	0.270016280995587	6.35747011560407	0.994974874371859	Rps3
132	ENSMUSG00000031320.9	transitioning_OPC	0.284848849206584	0.285422562900857	8.0231606178312	0.997989949748744	Rps4x
133	ENSMUSG00000045128.9	transitioning_OPC	0.283092376190942	0.286548234292968	6.03532409189706	0.987939698492462	Rpl18a
134	ENSMUSG00000043716.13	transitioning_OPC	0.279003256164371	0.285311654556577	4.94880673306287	0.977889447236181	Rpl7
135	ENSMUSG00000062006.12	transitioning_OPC	0.278046980651087	0.278326705983734	7.57170614005286	0.998994974874372	Rpl34
136	ENSMUSG00000056612.7	transitioning_OPC	0.321280996825567	0.322577791969162	9.69630320086593	0.995979899497487	Ppp1r14b
137	ENSMUSG00000060938.14	transitioning_OPC	0.278311024805441	0.279999463783027	7.15220924636497	0.993969849246231	Rpl26
138	ENSMUSG00000057322.12	transitioning_OPC	0.270314917742409	0.271132402372679	8.39365370661743	0.996984924623116	Rpl38
139	ENSMUSG00000057841.5	transitioning_OPC	0.274330923979035	0.274883453533877	9.7998562570343	0.997989949748744	Rpl32
140	ENSMUSG00000064360.1	transitioning_OPC	0.271864036721013	0.297912683411242	4.99594989504996	0.912562814070352	mt-Nd3
141	ENSMUSG00000067274.10	transitioning_OPC	0.307595744510294	0.309775066586784	6.92397362833465	0.992964824120603	Rplp0
142	ENSMUSG00000074457.10	transitioning_OPC	0.280395004473199	0.28067709200285	14.9958476822579	0.998994974874372	S100a16
143	ENSMUSG00000047261.9	transitioning_OPC	0.347803850671256	0.389712647993131	3.20222070594175	0.892462311557789	Gap43
144	ENSMUSG00000028234.6	transitioning_OPC	0.266578681411384	0.272886613173176	5.29693339398646	0.976884422110553	Rps20
145	ENSMUSG00000071415.6	transitioning_OPC	0.295020994750123	0.295615196149418	11.1504355490617	0.997989949748744	Rpl23
146	ENSMUSG00000028936.15	transitioning_OPC	0.26783123383407	0.273325207861436	4.95107240583037	0.979899497487437	Rpl22
147	ENSMUSG00000040952.16	transitioning_OPC	0.26704598062924	0.268123865515735	6.67726744420208	0.995979899497487	Rps19
148	ENSMUSG00000060126.14	transitioning_OPC	0.283171798655901	0.283456679741067	16.0514667492078	0.998994974874372	Tpt1
149	ENSMUSG00000025290.17	transitioning_OPC	0.275504811363444	0.275504811363444	11.0416241912967	1	Rps24
150	ENSMUSG00000079641.3	transitioning_OPC	0.274889894929869	0.27516644411994	10.5687472506602	0.998994974874372	Rpl39
151	ENSMUSG00000002985.16	WM_OPC	0.334005253975438	0.334005253975438	58.875125079249	1	Apoe
152	ENSMUSG00000015090.13	WM_OPC	0.402307807890335	0.502884759862919	3.57602945743824	0.8	Ptgds
153	ENSMUSG00000017390.15	WM_OPC	0.311632534419312	0.331973081616632	2.59329578456472	0.938728323699422	Aldoc
154	ENSMUSG00000018102.5	WM_OPC	0.267792467846222	0.310510033092469	1.90257547069719	0.86242774566474	H2bc4
155	ENSMUSG00000022037.15	WM_OPC	0.316415388491014	0.323904510112103	6.19915156213721	0.976878612716763	Clu
156	ENSMUSG00000022108.8	WM_OPC	0.271751368100471	0.271751368100471	15.0465641274096	1	Itm2b
157	ENSMUSG00000022112.14	WM_OPC	0.285233239099491	0.301621945991515	2.52354018864734	0.945664739884393	Gpc5
158	ENSMUSG00000022122.15	WM_OPC	0.265270977387928	0.265578003982127	9.60274774627599	0.998843930635838	Ednrb
159	ENSMUSG00000023913.17	WM_OPC	0.262995605038565	0.334545879938763	1.36911609207815	0.786127167630058	Pla2g7
160	ENSMUSG00000025468.15	WM_OPC	0.26496262114117	0.300383574426097	2.00448978972015	0.882080924855491	Caly
161	ENSMUSG00000026223.15	WM_OPC	0.267286281741307	0.268840271751431	5.44405035087418	0.994219653179191	Itm2c
162	ENSMUSG00000029309.7	WM_OPC	0.298668635663408	0.298668635663408	14.5537251300979	1	Sparcl1
163	ENSMUSG00000030605.15	WM_OPC	0.365582347804898	0.383307552546954	4.52559180175719	0.953757225433526	Mfge8
164	ENSMUSG00000030695.16	WM_OPC	0.323333858742449	0.32673339697689	4.2473729329494	0.989595375722543	Aldoa
165	ENSMUSG00000037706.17	WM_OPC	0.271065362212042	0.271065362212042	25.3483953615227	1	Cd81
166	ENSMUSG00000026701.15	WM_OPC	0.260862470431311	0.274508560733679	2.61485820820211	0.95028901734104	Prdx6
167	ENSMUSG00000028517.8	WM_OPC	0.274467658226491	0.275103736229334	7.4751341329417	0.997687861271676	Plpp3
168	ENSMUSG00000071076.6	WM_OPC	0.263824147892423	0.266286917067615	5.85345726892121	0.990751445086705	Jund
169	ENSMUSG00000034353.14	WM_OPC	0.255161182890931	0.256346600697625	4.95880472282175	0.995375722543353	Ramp1
170	ENSMUSG00000008348.9	WM_OPC	0.276921789768368	0.278208302148244	6.72298064762326	0.995375722543353	Ubc
171	ENSMUSG00000044349.16	WM_OPC	0.297481922501809	0.333750795024727	3.24471029591956	0.891329479768786	Snhg11
172	ENSMUSG00000020591.11	WM_OPC	0.370755846462724	0.498761753017506	1.55214246703286	0.743352601156069	Ntsr2
173	ENSMUSG00000056596.8	WM_OPC	0.274286057120798	0.326800880729325	1.91297756334014	0.839306358381503	Trnp1
174	ENSMUSG00000092341.3	WM_OPC	0.255259297985441	0.255259297985441	517.928369522001	1	Malat1
175	ENSMUSG00000101939.1	WM_OPC	0.307511302770459	0.310020136242945	5.05577386608456	0.991907514450867	Gm28438
