## Supplementary Data 7 for "Transcriptional profiles of murine oligodendrocyte precursor cells across the lifespan"

### Sheet: Relative enhancement
Young adult OPCs				Aged adult OPCs				Summary
CAY10585 experiments									FC CAY10585/DMSO
	DMSO	CAY10585			DMSO	CAY10585		Young	1.70201
Young1	0.381818	0.627907		Aged1	0.316364	0.801418		Aged	2.86566
Young2	0.379976	0.516755		Aged2	0.339535	0.762887
Young3	0.32582	0.542974		Aged3	0.276471	0.317109			FC IWP-2/DMSO
Young4	0.340909	0.745263		Aged4	0.164557	0.711027		Young	1.59826
Young5	0.316981	0.613208		Aged5	0.22467	0.676976		Aged	2.49469
Young6	0.430809	0.658004		Aged6	0.141304	0.922764
Average	0.362719	0.617352		Average	0.243817	0.698697			FC XAV939/DMSO
FC over DMSO		1.70201		FC over DMSO		2.86566		Young	1.06488
								Aged	2.30608
IWP2 experiments
	DMSO	IWP-2			DMSO	IWP-2
Young1	0.381818	0.576419		Aged1	0.316364	0.510753
Young2	0.379976	0.396249		Aged2	0.339535	0.484127
Young3	0.32582	0.688226		Aged3	0.276471	0.566586
Young4	0.340909	0.751866		Aged4	0.164557	0.404682
Young5	0.316981	0.281506		Aged5	0.22467	0.741935
Young6	0.430809	0.784057		Aged6	0.141304	0.941392
Average	0.362719	0.57972		Average	0.243817	0.608246
FC over DMSO		1.59826		FC over DMSO		2.49469
XAV939 experiments
	DMSO	XAV939			DMSO	XAV939
Young1	0.381818	0.501838		Aged1	0.316364	0.293632
Young2	0.379976	0.571861		Aged2	0.339535	0.386719
Young3	0.32582	0.318182		Aged3	0.276471	0.491803
Young4	0.340909	0.00380228		Aged4	0.164557	0.615854
Young5	0.316981	0.35729		Aged5	0.22467	0.6633
Young6	0.430809	0.564533		Aged6	0.141304	0.922261
Average	0.362719	0.386251		Average	0.243817	0.562261
FC over DMSO		1.06488		FC over DMSO		2.30608
